# CNVSIM: an interpretable cross-study copy-number reference atlas for cancer subtyping

**DOI:** 10.64898/2026.10.26.761332

**Authors:** Jiahui Yu, Juliette Bardet-Trouilloud, Stephanie Jaeger, Michael Baudis

## Abstract

Genome-wide copy-number variation (CNV) profiles provide a representation of structural changes in cancer genomes, but interpreting new profiles with respect to their underlying biology remains challenging. We developed CNVSIM, which organizes CNV profiles into root-specific reference spaces and defines subtypes with chromosome-scale and gene-level signatures. Applied to the Progenetix dataset, CNVSIM established 112 CNV-defined subtypes across 19 cancer roots, supported by 155,881 neoplastic analyses from diverse studies and assay platforms. In the context of diagnostic concepts, these subtypes distinguish genomic architectures and reveal associated differences in somatic mutation patterns, with selected associations supported across cohorts. In practice, CNVSIM enables new profiles to be projected onto the established reference and linked to corresponding reference analyses. Additionally, CNVSIM enables the identification of cancer cell lines with copy-number architectures similar to individual subtypes, while also revealing gaps in subtype and alteration coverage based on available data. Reference robustness was supported by subtype recovery after data reduction and assignment of 77.6% of held-out TCGA profiles using a reference reconstructed without TCGA.
