## Supplemental Table 5 for "CNVSIM: an interpretable cross-study copy-number reference atlas for cancer subtyping"

### Sheet: GENIE associations
Table S5. Within-diagnosis somatic mutation associations across CNV-defined subtypes in GENIE
45 within-diagnosis sequence-mutation associations across 17 core CNV subtypes, 9 OncoTree diagnoses, 18 genes, and 6 cancer roots in AACR Project GENIE 17.0-public.
Compares mutation odds in each target CNV subtype against all other eligible core subtypes sharing the same cancer root and diagnosis after adjusting for sequencing panel, fraction genome altered (FGA), and local gene copy number (34 of 45 hold at q < 0.05 after additionally accounting for mutation density and sample type).
1. Diagnosis, CNV subtype, and gene					2. Observed mutation carriers within diagnosis						3. Adjusted mutation association					4. After accounting for mutation density and sample type
Cancer root	Diagnosis code	Diagnosis label	Target CNV subtype	Mutated gene	Target subtype samples (n)	Target mutated carriers (n)	Target carrier rate (%)	Other subtypes samples (n)	Other subtypes mutated carriers (n)	Other subtypes carrier rate (%)	Adjusted mutation odds	Adjusted odds ratio (OR)	95% CI lower	95% CI upper	FDR q value	OR (with density and sample type)	FDR q (with density and sample type)	Holds after density and sample-type adjustment
C18_C20	COAD	Colon Adenocarcinoma	C18_C20-CTX1	BRAF	311	42	13.5048	2270	319	14.0529	Higher in target subtype	2.3726	1.53926	3.65712	0.0224248	2.39732	0.0300876	Yes
C18_C20	COAD	Colon Adenocarcinoma	C18_C20-CTX1	TP53	311	222	71.3826	2270	1614	71.1013	Lower in target subtype	0.360724	0.254603	0.511077	1.06323e-05	0.358099	1.03224e-05	Yes
C18_C20	COAD	Colon Adenocarcinoma	C18_C20-CTX10	CREBBP	166	33	19.8795	2415	179	7.41201	Higher in target subtype	2.54876	1.60474	4.04812	0.0269257	1.87874	1	No
C18_C20	COAD	Colon Adenocarcinoma	C18_C20-CTX10	EP300	166	34	20.4819	2415	138	5.71429	Higher in target subtype	3.88899	2.44985	6.17355	2.12915e-05	3.60458	0.00121247	Yes
C18_C20	COAD	Colon Adenocarcinoma	C18_C20-CTX10	MSH3	166	37	22.2892	2404	192	7.98669	Higher in target subtype	2.68405	1.69322	4.25471	0.00986584	2.01734	1	No
C18_C20	COAD	Colon Adenocarcinoma	C18_C20-CTX10	TP53	166	58	34.9398	2415	1778	73.6232	Lower in target subtype	0.281404	0.192817	0.41069	2.15996e-09	0.309058	1.8753e-06	Yes
C18_C20	COAD	Colon Adenocarcinoma	C18_C20-CTX3	ANKRD11	268	5	1.86567	2271	195	8.58653	Lower in target subtype	0.200163	0.0798261	0.501906	0.0285482	0.50596	1	No
C18_C20	COAD	Colon Adenocarcinoma	C18_C20-CTX3	APC	268	233	86.9403	2312	1693	73.2266	Higher in target subtype	2.39539	1.62554	3.52983	0.00336398	2.31654	0.0020627	Yes
C18_C20	COAD	Colon Adenocarcinoma	C18_C20-CTX3	BRAF	268	18	6.71642	2313	343	14.8292	Lower in target subtype	0.300771	0.176343	0.512995	0.00134173	0.392789	0.0597033	No
C18_C20	COAD	Colon Adenocarcinoma	C18_C20-CTX3	KMT2B	266	12	4.51128	2304	286	12.4132	Lower in target subtype	0.310799	0.1681	0.574635	0.0224248	1.08995	1	No
C18_C20	COAD	Colon Adenocarcinoma	C18_C20-CTX3	KMT2D	268	12	4.47761	2312	334	14.4464	Lower in target subtype	0.296097	0.16088	0.544959	0.00614303	0.735386	1	No
C18_C20	COAD	Colon Adenocarcinoma	C18_C20-CTX3	RNF43	268	8	2.98507	2313	316	13.6619	Lower in target subtype	0.179563	0.085266	0.378146	0.000552348	0.438576	1	No
C18_C20	COAD	Colon Adenocarcinoma	C18_C20-CTX5	APC	261	173	66.2835	2319	1753	75.5929	Lower in target subtype	0.478385	0.357379	0.640361	0.000432856	0.450112	0.000117184	Yes
C18_C20	COAD	Colon Adenocarcinoma	C18_C20-CTX5	TP53	261	241	92.3372	2320	1595	68.75	Higher in target subtype	2.97872	1.79503	4.94297	0.00333356	2.7143	0.00836294	Yes
C18_C20	COAD	Colon Adenocarcinoma	C18_C20-CTX7	APC	233	145	62.2318	2347	1781	75.8841	Lower in target subtype	0.577548	0.429288	0.777012	0.0464271	0.551877	0.0372533	Yes
C18_C20	READ	Rectal Adenocarcinoma	C18_C20-CTX10	TP53	29	14	48.2759	817	670	82.0073	Lower in target subtype	0.144245	0.0524684	0.396554	0.0481391	0.24474	0.364678	No
C30_C39	LUAD	Lung Adenocarcinoma	C30_C39-CTX0	KRAS	1696	486	28.6557	3605	1137	31.5395	Higher in target subtype	1.31323	1.13756	1.51602	0.043501	1.28502	0.149139	No
C30_C39	LUAD	Lung Adenocarcinoma	C30_C39-CTX0	TP53	1696	769	45.342	3597	1624	45.1487	Lower in target subtype	0.747185	0.655788	0.851321	0.00361386	0.730133	0.00188463	Yes
C50	BRCA	Invasive Breast Carcinoma	C50-CTX0	GATA3	169	4	2.36686	898	135	15.0334	Lower in target subtype	0.147935	0.0540701	0.404746	0.00717063	0.11259	0.000733537	Yes
C50	BRCA	Invasive Breast Carcinoma	C50-CTX0	PIK3CA	169	24	14.2012	898	326	36.3029	Lower in target subtype	0.364309	0.225161	0.589448	0.00417727	0.341382	0.00188463	Yes
C50	BRCA	Invasive Breast Carcinoma	C50-CTX0	TP53	169	151	89.3491	898	387	43.0958	Higher in target subtype	9.46285	5.53064	16.1908	5.82432e-18	10.0494	4.71902e-19	Yes
C50	BRCA	Invasive Breast Carcinoma	C50-CTX11	PIK3CA	75	42	56	992	308	31.0484	Higher in target subtype	3.13441	1.88152	5.22161	0.00268696	3.06941	0.00630402	Yes
C50	BRCA	Invasive Breast Carcinoma	C50-CTX11	TP53	75	14	18.6667	992	524	52.8226	Lower in target subtype	0.242474	0.131264	0.447903	0.000415194	0.223027	0.000183558	Yes
C50	BRCA	Invasive Breast Carcinoma	C50-CTX15	TP53	53	37	69.8113	1014	501	49.4083	Higher in target subtype	4.36225	2.13613	8.90829	0.00345712	3.7095	0.0197709	Yes
C50	BRCA	Invasive Breast Carcinoma	C50-CTX3	TP53	87	66	75.8621	980	472	48.1633	Higher in target subtype	2.9636	1.74698	5.0275	0.00559345	2.93555	0.0154013	Yes
C50	BRCA	Invasive Breast Carcinoma	C50-CTX4	GATA3	121	32	26.4463	946	107	11.3108	Higher in target subtype	2.86004	1.7611	4.64472	0.00559345	2.4057	0.146693	No
C50	BRCA	Invasive Breast Carcinoma	C50-CTX4	TP53	121	26	21.4876	946	512	54.1226	Lower in target subtype	0.198566	0.121314	0.325012	9.7009e-10	0.185543	7.15303e-10	Yes
C50	IDC	Breast Invasive Ductal Carcinoma	C50-CTX0	ESR1	404	2	0.49505	2106	115	5.46059	Lower in target subtype	0.069116	0.016376	0.291708	0.00168995	0.0934709	0.00188463	Yes
C50	IDC	Breast Invasive Ductal Carcinoma	C50-CTX0	GATA3	404	10	2.47525	2106	380	18.0437	Lower in target subtype	0.13352	0.0712475	0.250221	8.61611e-10	0.125675	8.04517e-13	Yes
C50	IDC	Breast Invasive Ductal Carcinoma	C50-CTX0	PIK3CA	404	66	16.3366	2104	768	36.5019	Lower in target subtype	0.448686	0.334893	0.601146	2.12915e-05	0.44002	1.94527e-05	Yes
C50	IDC	Breast Invasive Ductal Carcinoma	C50-CTX0	TP53	404	379	93.8119	2105	923	43.848	Higher in target subtype	15.2808	9.94224	23.4859	6.73938e-53	16.2274	1.32574e-59	Yes
C50	IDC	Breast Invasive Ductal Carcinoma	C50-CTX1	TP53	156	32	20.5128	2353	1270	53.9737	Lower in target subtype	0.361942	0.23946	0.547073	0.00030662	0.381898	0.00105064	Yes
C50	IDC	Breast Invasive Ductal Carcinoma	C50-CTX11	TP53	111	24	21.6216	2398	1278	53.2944	Lower in target subtype	0.255374	0.159013	0.410129	2.16644e-07	0.263185	2.70931e-06	Yes
C50	IDC	Breast Invasive Ductal Carcinoma	C50-CTX3	TP53	223	180	80.7175	2286	1122	49.0814	Higher in target subtype	3.48544	2.4057	5.04979	9.7009e-10	3.8003	2.05731e-10	Yes
C50	IDC	Breast Invasive Ductal Carcinoma	C50-CTX4	ESR1	264	35	13.2576	2246	82	3.65093	Higher in target subtype	4.32094	2.75368	6.78019	2.63226e-06	4.1694	1.43756e-05	Yes
C50	IDC	Breast Invasive Ductal Carcinoma	C50-CTX4	GATA3	264	69	26.1364	2246	321	14.2921	Higher in target subtype	2.37084	1.7315	3.24624	8.75052e-05	2.33594	0.000315218	Yes
C50	IDC	Breast Invasive Ductal Carcinoma	C50-CTX4	TP53	264	81	30.6818	2245	1221	54.3875	Lower in target subtype	0.255498	0.190069	0.343449	1.37153e-18	0.268239	3.53823e-16	Yes
C50	IDC	Breast Invasive Ductal Carcinoma	C50-CTX8	TP53	181	80	44.1989	2328	1222	52.4914	Lower in target subtype	0.442653	0.321441	0.609572	0.000139422	0.406698	6.85953e-05	Yes
C60_C63	PRAD	Prostate Adenocarcinoma	C60_C63-CTX3	SPOP	324	92	28.3951	1512	153	10.119	Higher in target subtype	2.92986	2.08339	4.12025	7.1379e-07	2.86946	2.19578e-06	Yes
C64_C68	BLCA	Bladder Urothelial Carcinoma	C64_C68-CTX2	FGFR3	161	63	39.1304	1048	150	14.313	Higher in target subtype	3.10788	2.05625	4.69734	6.74339e-05	3.09636	0.000124324	Yes
C64_C68	BLCA	Bladder Urothelial Carcinoma	C64_C68-CTX2	TP53	161	49	30.4348	1046	643	61.4723	Lower in target subtype	0.361792	0.241954	0.540984	0.00017683	0.327157	2.19611e-05	Yes
C64_C68	CCRCC	Renal Clear Cell Carcinoma	C64_C68-CTX2	SETD2	43	23	53.4884	289	71	24.5675	Higher in target subtype	4.47978	2.04829	9.79763	0.0410706	4.01914	0.0610566	No
C71	GBM	Glioblastoma Multiforme	C71-CTX2	TP53	281	51	18.1495	1167	447	38.3033	Lower in target subtype	0.497011	0.34704	0.711791	0.0354617	0.5002	0.0251794	Yes
C71	GBM	Glioblastoma Multiforme	C71-CTX7	IDH1	59	12	20.339	1389	46	3.31174	Higher in target subtype	8.35451	3.88612	17.9608	0.000825949	9.97714	0.000209759	Yes
C71	GBM	Glioblastoma Multiforme	C71-CTX7	TP53	59	42	71.1864	1389	456	32.8294	Higher in target subtype	5.12916	2.69566	9.7595	3.58126e-05	4.77163	0.000117184	Yes

### Sheet: TCGA comparisons
Table S5. Cross-cohort check of within-diagnosis mutation associations in TCGA MC3
14 estimable within-diagnosis comparisons in TCGA MC3 out of the 45 GENIE candidates (29 unavailable due to MC3 pairing/coverage, diagnosis mapping, or subtype sample size < 20; 2 IDC ESR1 comparisons lacked informative stratum support).
Compares each target subtype against shared eligible control subtypes (>= 20 TCGA participants) conditioning on project, FGA quintile, and local gene copy number; GENIE ORs use the identical control subtypes, and FDR q values adjust across the 45 candidates (14/14 match direction; 6/14 have q < 0.05).
1. Diagnosis, CNV subtype, gene, and shared control subtypes						2. Observed mutation carriers in TCGA MC3						3. Adjusted mutation association in TCGA versus matched-control GENIE
Cancer root	Diagnosis code	Diagnosis label	Target CNV subtype	Mutated gene	Shared control subtypes	TCGA target samples (n)	TCGA target mutated carriers (n)	TCGA target carrier rate (%)	TCGA control samples (n)	TCGA control mutated carriers (n)	TCGA control carrier rate (%)	Matched-control GENIE adjusted OR	TCGA adjusted OR	TCGA 95% CI lower	TCGA 95% CI upper	TCGA FDR q (45-candidate family)	Direction matches GENIE	Holds at q < 0.05 in TCGA
C50	IDC	Breast Invasive Ductal Carcinoma	C50-CTX0	TP53	C50-CTX1; C50-CTX11; C50-CTX12; C50-CTX3; C50-CTX4; C50-CTX8; C50-CTX9	93	78	83.871	271	96	35.4244	17.5466	7.18322	3.71206	13.9003	4.13786e-09	Yes	Yes
C50	IDC	Breast Invasive Ductal Carcinoma	C50-CTX4	TP53	C50-CTX0; C50-CTX1; C50-CTX11; C50-CTX12; C50-CTX3; C50-CTX8; C50-CTX9	41	6	14.6341	323	168	52.0124	0.212062	0.0947409	0.0365726	0.245425	4.28091e-07	Yes	Yes
C50	IDC	Breast Invasive Ductal Carcinoma	C50-CTX8	TP53	C50-CTX0; C50-CTX1; C50-CTX11; C50-CTX12; C50-CTX3; C50-CTX4; C50-CTX9	38	11	28.9474	326	163	50	0.376019	0.278037	0.132523	0.583329	0.00402479	Yes	Yes
C50	IDC	Breast Invasive Ductal Carcinoma	C50-CTX0	GATA3	C50-CTX1; C50-CTX11; C50-CTX12; C50-CTX3; C50-CTX4; C50-CTX8; C50-CTX9	95	1	1.05263	273	42	15.3846	0.131237	0.0959932	0.0145768	0.632146	0.00926122	Yes	Yes
C50	IDC	Breast Invasive Ductal Carcinoma	C50-CTX0	PIK3CA	C50-CTX1; C50-CTX11; C50-CTX12; C50-CTX3; C50-CTX4; C50-CTX8; C50-CTX9	95	15	15.7895	271	100	36.9004	0.436254	0.389703	0.205784	0.737999	0.0248397	Yes	Yes
C50	IDC	Breast Invasive Ductal Carcinoma	C50-CTX1	TP53	C50-CTX0; C50-CTX11; C50-CTX12; C50-CTX3; C50-CTX4; C50-CTX8; C50-CTX9	42	2	4.7619	322	172	53.4161	0.498011	0.133852	0.0298504	0.600204	0.0248397	Yes	Yes
C30_C39	LUAD	Lung Adenocarcinoma	C30_C39-CTX0	KRAS	C30_C39-CTX1; C30_C39-CTX3	103	28	27.1845	182	53	29.1209	1.32117	1.21486	0.664464	2.22118	1	Yes	No
C30_C39	LUAD	Lung Adenocarcinoma	C30_C39-CTX0	TP53	C30_C39-CTX1; C30_C39-CTX3	105	62	59.0476	183	106	57.9235	0.763416	0.886557	0.526964	1.49153	1	Yes	No
C50	IDC	Breast Invasive Ductal Carcinoma	C50-CTX3	TP53	C50-CTX0; C50-CTX1; C50-CTX11; C50-CTX12; C50-CTX4; C50-CTX8; C50-CTX9	66	47	71.2121	298	127	42.6174	3.18312	2.03917	1.11	3.74612	0.11883	Yes	No
C50	IDC	Breast Invasive Ductal Carcinoma	C50-CTX11	TP53	C50-CTX0; C50-CTX1; C50-CTX12; C50-CTX3; C50-CTX4; C50-CTX8; C50-CTX9	22	4	18.1818	342	170	49.7076	0.239044	0.255172	0.0750379	0.867729	0.138753	Yes	No
C50	IDC	Breast Invasive Ductal Carcinoma	C50-CTX4	GATA3	C50-CTX0; C50-CTX1; C50-CTX11; C50-CTX12; C50-CTX3; C50-CTX8; C50-CTX9	41	7	17.0732	327	36	11.0092	2.54973	1.90121	0.717663	5.0366	1	Yes	No
C60_C63	PRAD	Prostate Adenocarcinoma	C60_C63-CTX3	SPOP	C60_C63-CTX0; C60_C63-CTX1	46	11	23.913	159	17	10.6918	2.62868	1.79216	0.706879	4.54366	1	Yes	No
C64_C68	BLCA	Bladder Urothelial Carcinoma	C64_C68-CTX2	FGFR3	C64_C68-CTX0; C64_C68-CTX1; C64_C68-CTX3	33	9	27.2727	267	16	5.99251	2.67219	4.24859	1.288	14.0144	0.114193	Yes	No
C64_C68	BLCA	Bladder Urothelial Carcinoma	C64_C68-CTX2	TP53	C64_C68-CTX0; C64_C68-CTX1; C64_C68-CTX3	33	10	30.303	267	161	60.2996	0.313482	0.843344	0.330476	2.15214	1	Yes	No

### Sheet: Selected mutation features
Table S5. Representative CNV subtypes and mutation associations
11 representative diagnosis-by-subtype profiles across 6 OncoTree diagnoses pairing released subtype CNV signatures with retained within-diagnosis somatic mutation associations.
Highlights examples that remain significant (q < 0.05) after assay, FGA, local-CNV, mutation-density and sample-type adjustment in GENIE.
1. Diagnosis and CNV subtype					2. Subtype CNV signatures		3. Retained mutation associations
Cancer root	Diagnosis code	Diagnosis label	Target CNV subtype	Subtype dominant ICD-O morphology (share)	Chromosome-level CNV signatures	Representative gene-level CNV features	Mutations with higher adjusted odds in subtype	Mutations with lower adjusted odds in subtype
C18_C20	COAD	Colon Adenocarcinoma	C18_C20-CTX3	Adenocarcinoma, NOS (94.2%)	chr18 loss	AURKA gain; ZNF217 gain; GNAS gain; SMAD4 loss; DCC loss	APC (86.9% vs 73.2%, OR 2.40)
C18_C20	COAD	Colon Adenocarcinoma	C18_C20-CTX5	Adenocarcinoma, NOS (90.6%)	chr8 loss; chr17 loss; chr19 loss; chr22 loss	MAP2K2 loss; DOT1L loss; GNA11 loss; TLE2 loss; ZBTB7A loss	TP53 (92.3% vs 68.8%, OR 2.98)	APC (66.3% vs 75.6%, OR 0.48)
C18_C20	COAD	Colon Adenocarcinoma	C18_C20-CTX10	Adenocarcinoma, NOS (88.0%)	chr12 gain	CDK4 gain; MDM2 gain; HMGA2 gain; ERBB3 gain; KMT2D gain	EP300 (20.5% vs 5.7%, OR 3.89)	TP53 (34.9% vs 73.6%, OR 0.28)
C50	IDC	Breast Invasive Ductal Carcinoma	C50-CTX0	Infiltrating duct carcinoma, NOS (86.4%)	chr3 loss; chr4 loss; chr5 loss; chr8 loss; chr9 loss; chr10 loss; chr11 loss; chr12 loss; chr13 loss; chr14 loss; chr15 loss; chr17 loss	AGGF1 loss; MSH3 loss; PIK3R1 loss; RASA1 loss; ARHGEF28 loss	TP53 (93.8% vs 43.8%, OR 15.28)	GATA3 (2.5% vs 18.0%, OR 0.13); PIK3CA (16.3% vs 36.5%, OR 0.45); ESR1 (0.5% vs 5.5%, OR 0.07)
C50	IDC	Breast Invasive Ductal Carcinoma	C50-CTX4	Infiltrating duct carcinoma, NOS (89.0%)	chr5 gain; chr8 gain; chr12 gain; chr16 gain; chr17 gain; chr20 gain	MDM2 gain; CDK4 gain; HMGA2 gain; ERBB3 gain; KMT2D gain	ESR1 (13.3% vs 3.7%, OR 4.32); GATA3 (26.1% vs 14.3%, OR 2.37)	TP53 (30.7% vs 54.4%, OR 0.26)
C50	BRCA	Invasive Breast Carcinoma	C50-CTX11	Infiltrating duct carcinoma, NOS (73.7%)	chr1 loss; chr11 loss; chr16 loss	MAP3K6 loss; ARID1A loss; ARHGEF10L loss; CDC42 loss; ID3 loss	PIK3CA (56.0% vs 31.0%, OR 3.13)	TP53 (18.7% vs 52.8%, OR 0.24)
C50	BRCA	Invasive Breast Carcinoma	C50-CTX15	Infiltrating duct carcinoma, NOS (74.6%)	chr17 loss	BRCA1 loss; NF1 loss; NCOR1 loss; MAP2K4 loss; CDK12 loss	TP53 (69.8% vs 49.4%, OR 4.36)
C60_C63	PRAD	Prostate Adenocarcinoma	C60_C63-CTX3	Adenocarcinoma, NOS (92.0%)	chr7 gain	BRAF gain; CDK6 gain; MET gain; NKX3-1 loss; MAP3K7 loss	SPOP (28.4% vs 10.1%, OR 2.93)
C64_C68	BLCA	Bladder Urothelial Carcinoma	C64_C68-CTX2	Transitional cell carcinoma, NOS (65.6%)	chr9 loss	PTCH1 loss; TSC1 loss; TGFBR1 loss; FANCC loss; MDM4 gain	FGFR3 (39.1% vs 14.3%, OR 3.11)	TP53 (30.4% vs 61.5%, OR 0.36)
C71	GBM	Glioblastoma Multiforme	C71-CTX2	Glioblastoma, NOS (87.1%)	chr7 gain; chr10 loss; chr19 gain; chr20 gain	EGFR gain [high]; SMARCA4 gain; NOTCH3 gain; PTEN loss; MTAP loss [high]		TP53 (18.1% vs 38.3%, OR 0.50)
C71	GBM	Glioblastoma Multiforme	C71-CTX7	Glioblastoma, NOS (27.8%)	chr3 loss	CCND2 gain; FGF23 gain; FGF6 gain; TIGAR gain; ERC1 gain	TP53 (71.2% vs 32.8%, OR 5.13); IDH1 (20.3% vs 3.3%, OR 8.35)

### Sheet: Column guide
Table S5. Column guide and notes for sequence-mutation associations
Column or note	Description
Cancer root	Anatomical cancer grouping used by the CNVSIM atlas.
Diagnosis code / Diagnosis label	OncoTree diagnosis code (ONCOTREE_CODE) and detailed diagnosis label (CANCER_TYPE_DETAILED) in GENIE 17.0-public; target and control subtypes are compared strictly within the same root and diagnosis.
Target CNV subtype	Core CNVSIM reference subtype evaluated against eligible core control subtypes in the same root and diagnosis.
Mutated gene	Cancer-associated gene evaluated for qualifying reported somatic sequence variants.
Samples (n), mutated carriers (n), and carrier rate (%)	Evaluable samples (CNV analyses in GENIE; deduplicated participants in TCGA), mutation carriers, and unadjusted carrier percentage (100 * mutated / evaluable) in the target subtype and eligible control subtypes.
Adjusted mutation odds	Direction of the adjusted odds ratio after conditioning on assay, FGA quintile, and binary local gene CNV state (Higher for OR > 1; Lower for OR < 1). In four GENIE rows (COAD CTX1 BRAF/TP53; LUAD CTX0 KRAS/TP53), the adjusted direction differs from unadjusted rates.
Adjusted odds ratio (OR) / 95% CI lower / 95% CI upper / FDR q value	Cochran-Mantel-Haenszel odds ratio, 95% confidence limits, and Benjamini-Hochberg FDR q value (across all 9,582 within-diagnosis GENIE comparisons) from the assay-, FGA-, and local-CNV-conditioned exact test.
OR / FDR q (with density and sample type) / Holds after density and sample-type adjustment	Adjusted odds ratio, BH FDR q value (across 9,582 comparisons), and retention flag (Yes for q < 0.05; No for q >= 0.05) after additionally accounting for leave-gene-out mutation density and primary versus metastatic sample type in GENIE.
Shared control subtypes / Matched-control GENIE adjusted OR / TCGA adjusted OR, 95% CI, FDR q, Direction matches GENIE, and Holds at q < 0.05 in TCGA	In TCGA comparisons, shared eligible control subtypes (>= 20 TCGA participants), GENIE local-CNV/FGA-adjusted OR restricted to those identical control subtypes, and TCGA project-, FGA-, and local-CNV-adjusted OR, 95% CI, and BH q value across the 45 candidates.
Subtype dominant ICD-O morphology (share)	Most frequent ICD-O morphology label and percentage among all atlas definition analyses of the subtype (from Table S1).
Chromosome-level CNV signatures / Representative gene-level CNV features	Selected Track 1 chromosome-scale and representative Track 2 gene-level CNV signatures from the released atlas signature table. Unmarked entries use the all-amplitude channel; [high] denotes high amplitude.
Mutations with higher / lower adjusted odds in subtype	Retained within-diagnosis GENIE associations (holding at q < 0.05 after mutation-density and sample-type adjustment), showing observed carrier percentages (target vs other subtypes) and adjusted OR.
Note: Subtype construction and GENIE discovery scope	Reference subtypes were built from genome-wide CNV profiles alone without mutation input. GENIE associations reports the 45 within-diagnosis associations with FDR q < 0.05 across 9,582 evaluated comparisons (34 hold at q < 0.05 after density and sample-type adjustment).
Note: Observed carrier rates versus adjusted odds ratios	Observed carrier rates are unadjusted percentages, whereas adjusted odds ratios compare samples within matching assay (or TCGA project), FGA quintile, and local gene CNV strata; thus adjusted OR direction can differ from unadjusted rate differences.
Note: TCGA MC3 cross-cohort check scope	Of the 45 GENIE candidates evaluated in TCGA MC3 (v0.2.8), 16 met strict diagnosis mapping and sample-size (>= 20) rules with reduced control subtypes, 14 met local-CNV/FGA support criteria, all 14 matched the shared-control GENIE direction, and 6 reached q < 0.05 across all three local-CNV models.
